# Identification of the Global miR-130a Targetome Reveals a Novel Role for TBL1XR1 in Hematopoietic Stem Cell Self-Renewal and t(8;21) AML

**DOI:** 10.1101/2021.07.30.454489

**Authors:** Gabriela Krivdova, Veronique Voisin, Erwin M Schoof, Sajid A Marhon, Alex Murison, Jessica L McLeod, Martino Gabra, Andy GX Zeng, Eric L Van Nostrand, Stefan Aigner, Alexander A Shishkin, Brian A Yee, Karin G Hermans, Aaron G Trotman-Grant, Nathan Mbong, James A Kennedy, Olga I Gan, Elvin Wagenblast, Daniel D De Carvalho, Leonardo Salmena, Mark D Minden, Gary D Bader, Gene W Yeo, John E Dick, Eric R Lechman

## Abstract

Gene expression profiling and proteome analysis of normal and malignant hematopoietic stem cells (HSC) point to shared core stemness properties. However, discordance between mRNA and protein signatures underscores an important role for post-transcriptional regulation by miRNAs in governing this critical nexus. Here, we identified miR-130a as a regulator of HSC self-renewal and differentiation. Enforced expression of miR-130a impaired B lymphoid differentiation and expanded long-term HSC. Integration of protein mass spectrometry and chimeric AGO2 eCLIP-seq identified TBL1XR1 as a primary miR-130a target, whose loss of function phenocopied miR-130a overexpression. Moreover, we found that miR-130a is highly expressed in t(8;21) AML where it is critical for maintaining the oncogenic molecular program mediated by AML1-ETO. Our study establishes that identification of the comprehensive miRNA targetome within primary cells enables discovery of novel genes and molecular networks underpinning stemness properties of normal and leukemic cells.

**HIGHLIGHTS:**

- miR-130a is a regulator of HSC self-renewal and lineage commitment
- TBL1XR1 is a principal target of miR-130a
- TBL1XR1 loss of function in HSPC phenocopies enforced expression of miR-130a
- Elevated miR-130a levels maintain the AML1-ETO repressive program in t(8;21) AML
