## Supplementary material for "Identification of the Global miR-130a Targetome Reveals a Novel Role for TBL1XR1 in Hematopoietic Stem Cell Self-Renewal and t(8;21) AML": Table S5

### Sheet: Sheet1
Sample	Source	Relapse of Diagnosis	Sex	Age	Diagnosis	Cytogenetics	Additional Notes	Experiment
120567	PB	Relapse	Male	23	AML	46 XY t(8;21)(q22;q22) [20] - at diagnosis, not this sample	t(8,21)	xenotransplantation, qRT-PCR
130199	PB	Diagnosis	Female	45	AML	46,XX,t(8;21)(q22;q22)[10]/46,XX[1]	t(8,21)	xenotransplantation, western blot, qRT-PCR
100391	PB	Diagnosis	Male	21	AML	45,X,-Y,t(8;21)(q22;q22)[17]/46,XY[3]	t(8,21)	miR-130a KD in vitro, qRT-PCR
130307	PB	Diagnosis	Male	81	AML	46,XY,t(8;21)(q22;q22)[3]/46,XY[1]	t(8,21)	miR-130a KD in vitro, qRT-PCR
110841	PB	Diagnosis	Male	29	AML	45,X,-Y,t(8;21)(q22;q22)[10]	t(8,21)	miR-130a KD in vitro, qRT-PCR
7625	PB	Diagnosis	Male	35	AML	46,XY,t(8;21)(q22;q22),del(9)(q13q22)[9]/46,XY[1]	t(8,21)	miR-130a KD in vitro, qRT-PCR
160036	PB	Diagnosis	Female	18	AML	45,X,-X,t(8;21)(q22;q22)[10]	t(8,21)	miR-130a KD in vitro, qRT-PCR
90765	PB	Diagnosis	Female	95	AML	46,XX,t(8;21)(q22;q22)[8]	t(8,21)	miR-130a KD in vitro, qRT-PCR
162345	PB	Diagnosis	Male	46	AML	46,XY,t(8;21)(q22;q22)[19]/46,XY[1]	t(8,21)	qRT-PCR
90656	PB	Diagnosis	Male	40	AML	46,XY,t(8;21)(q22;q22)[3]/45,sl,-Y[3]/45,sdl1,del(9)(q13q22)[2]/46,XY[1]	t(8,21)	qRT-PCR
162292	PB	Diagnosis	Female	70	AML (secondary to MPN)	46,XX,del(1)(p22p32),t(8;21)(q22;q22)[9]/46,XX[2]	t(8,21)	qRT-PCR
110173	PB	Diagnosis	Female	49	AML	46,XX,t(8;21)(q22;q22)[20]	t(8,21)	qRT-PCR
215458	PB	Diagnosis	Male	55	AML	46,XY,t(1;7)(q32;q22)?c,t(8;21)(q22;q22)[7]/46,XY,t(1;7)(q32;q22)?c[4]	t(8,21)	qRT-PCR
8492	PB	Diagnosis	Male	26	AML	46,XY,t(8;21)(q22;q22)[20]	t(8,21)	qRT-PCR
685810	PB	Diagnosis	Male	68	AML	46,XY,t(8;21)(q22;q22)[13]	t(8,21)	qRT-PCR
441	PB	Diagnosis	Male	27	AML	46,XY,t(8;21)(q22;q22)[20]	t(8,21)	qRT-PCR
0804	BM	Relapse	Male	71	AML (secondary to MDS)	47,XY,+8[2]/47,idem,t(8;21)(q24.1;q22)[14]/46,XY,t(5;11)(q22;q23)[3]/46,XY[1]	t(8,21)	qRT-PCR
162372	PB	Diagnosis	Male	24	AML	der(8)t(8;21)(q21.3q22)(RUNX1T1+,RUNX1+)[3]	t(8,21)	qRT-PCR
747872	PB	Diagnosis	Male	59	AML	45,X,-Y,t(8;21)(q22;q22),t(17;19)(q25;p?13.1)[13]/46,XY[1]	t(8,21)	qRT-PCR
90765	PB	Diagnosis	Female	95	AML	46,XX,t(8;21)(q22;q22)[8]	t(8,21)	qRT-PCR
100622	PB	Diagnosis	Male	65	AML	46,XY,inv(16)(p13.1q22)[10]/46,XY[6]	inv(16)	qRT-PCR
100470	PB	Diagnosis	Female	53	AML	46,XX,inv(16)(p13.1q22)[18]/46,XX[2]	inv(16)	qRT-PCR
150069	PB	Diagnosis	Female	24	AML	46,XX,inv(16)(p13.1q22)[8]/47,idem,+22[3]	inv(16)	qRT-PCR
100502	PB	Diagnosis	Male	30	AML	46,XY,inv(16)(p13.1q22)[13]/51,idem,+Y,+8,+9,+21,+22[7]	inv(16)	qRT-PCR
161072	PB	Diagnosis	Male	47	AML	47,XY,+8,inv(16)(p13.1q22)[8]/48,sl,+22[2]	inv(16)	qRT-PCR
130546	PB	Diagnosis	Female	61	AML	46,XX,inv(16)(p13.1q22)[10]	inv(16)	qRT-PCR
80143	PB	Diagnosis	Male	56	AML	46,XY,inv(16)(p13.1q22)[20]	inv(16)	qRT-PCR
150935	PB	Diagnosis	Male	21	AML	46,XY,inv(16)(p13.1q22)[5]/46,XY[5]	inv(16)	qRT-PCR
140187	PB	Diagnosis	Female	60	AML	46,XX,der(8)t(8;16)(q22;q22),der(16)inv(16)(p13.1q22)t(8;16)(q22;q22)[9]/46,XX[1].ish der(8)(3'CBFB+),der(16)(5'CBFB+,3'CBFB-)[2]	inv(16)	qRT-PCR
120277	PB	Diagnosis	Male	58	AML	46,XY,inv(16)(p13.1q22)[10]	inv(16)	qRT-PCR
160142	PB	Diagnosis	Female	65	AML	inv(16)(p13.1q22)	inv(16)	qRT-PCR
8222	PB	Diagnosis	Female	77	AML	46, XX, inv(16)(p13.1q22)	inv(16)	qRT-PCR
100753	PB	Diagnosis	Female	59	AML	46,XX,inv(16)(p13.1q22)[9]/46,XX[4]	inv(16)	qRT-PCR
161236	PB	Diagnosis	Male	85	AML	45,X,-Y,inv(16)(p13.1q22)[10]	inv(16)	qRT-PCR
120115	PB	Diagnosis	Male	71	AML	46,XY,inv(16)(p13.1q22)	inv(16)	qRT-PCR
80014	PB	Diagnosis	Male	52	AML	46,XY,inv(16)(p13.1q22)[20]	inv(16)	qRT-PCR
130354	PB	Diagnosis	Male	32	AML	INV(16)	inv(16)	qRT-PCR
100300	PB	Diagnosis	Male	52	AML	46,XY,inv(16)(p13.1q22)[15]/46,XY[5]	inv(16)	qRT-PCR
80075	BM	Diagnosis	Female	40	AML	46,XX,inv(16)(p13.1q22)[20]	inv(16)	qRT-PCR
120423	PB	Diagnosis	Female	70	AML	46,XX,inv(16)(p13.1q22)[9]/46,XX[1]	inv(16)	qRT-PCR
Sample46	PB	Diagnosis	M	85	AML	45,X,-Y,inv(16)(p13.1q22)[10]	inv(16)	nanostring
Sample10	PB	Diagnosis	M	72.6	AML	45,X,-Y,inv(16)(p13.1q22)[17]/46,XY[3]	inv(16)	nanostring
Sample41	PB	Diagnosis	F	68	AML	45,XX,der(14;21)(q10;q10),inv(16)(p13.2q22)[10]	inv(16)	nanostring
Sample27	PB	Diagnosis	F	24	AML	46,XX,der(16)?inv(16)(p13.1q22)t(16;20)(q22;q13.3),der(20)t(16;20)[20]	inv(16)	nanostring
Sample15	PB	Diagnosis	F	52.8	AML	46,XX,inv(16)(p13.1q22)[18]/46,XX[2]	inv(16)	nanostring
Sample49	PB	Diagnosis	F	32	AML	46,XX,inv(16)(p13.1q22)[19]/46,XX[1]	inv(16)	nanostring
Sample13	PB	Diagnosis	F	39.9	AML	46,XX,inv(16)(p13.1q22)[20]	inv(16)	nanostring
Sample14	PB	Diagnosis	F	70.3	AML	46,XX,inv(16)(p13.1q22)[9]/46,XX[1]	inv(16)	nanostring
Sample08	PB	Diagnosis	F	59.3	AML	46,XX,inv(16)(p13.1q22)[9]/46,XX[4]	inv(16)	nanostring
Sample28	PB	Diagnosis	F	54	AML	46,XX,inv(16)(p13q22)	inv(16)	nanostring
Sample44	PB	Diagnosis	F	53	AML	46,XX,t(5;15)(p13;q22),inv(16)(p13.1q22)[11]/46,XX[1]	inv(16)	nanostring
Sample48	PB	Diagnosis	M	68	AML	46,XY,del(7)(q22),t(16;16)(p13.1;q22)[18]/48,XY,+9,t(16;16)(p13.1;q22),+22[2], inv(16)	inv(16)	nanostring
Sample47	PB	Diagnosis	M	21	AML	46,XY,der(7)t(7;11)(q22;q13),inv(16)(p13.1q22)[5]/47,idem,+21[5]	inv(16)	nanostring
Sample40	PB	Diagnosis	M	71	AML	46,XY,inv(16)(p13.1q22)	inv(16)	nanostring
Sample19	PB	Diagnosis	M	57.6	AML	46,XY,inv(16)(p13.1q22)[10]	inv(16)	nanostring
Sample07	PB	Diagnosis	M	51.6	AML	46,XY,inv(16)(p13.1q22)[15]/46,XY[5]	inv(16)	nanostring
Sample51	PB	Diagnosis	M	51	AML	46,XY,inv(16)(p13.1q22)[17]/47,idem,+22[3]	inv(16)	nanostring
Sample09	PB	Diagnosis	M	56.5	AML	46,XY,inv(16)(p13.1q22)[20]	inv(16)	nanostring
Sample12	PB	Diagnosis	M	64.4	AML	46,XY,inv(16)(p13.1q22)[20]	inv(16)	nanostring
Sample34	PB	Diagnosis	M	56	AML	46,XY,inv(16)(p13.1q22)[20]	inv(16)	nanostring
Sample35	PB	Diagnosis	M	58	AML	46,XY,inv(16)(p13.1q22)[9]/46,idem,t(16;17)(q24;q11.2)[4]/46,XY[7]	inv(16)	nanostring
Sample38	PB	Diagnosis	F	48	AML	47,XX,der(3)t(3;16)(q25;q22),+8,der(16)inv(16)(p13.1q22)t(3;16)[20].ish 16q22(CBFBx2)(5'CBFB sep 3'CBFBx1)[2]	inv(16)	nanostring
Sample39	PB	Diagnosis	M	48	AML	47,XY,+8,inv(16)(p13.1q22)[20]	inv(16)	nanostring
Sample45	PB	Diagnosis	M	47	AML	47,XY,+8,inv(16)(p13.1q22)[8]/48,sl,+22[2]	inv(16)	nanostring
Sample11	PB	Diagnosis	M	35	AML	48,XY,+8,inv(16)(p13.1q22),+21[20]	inv(16)	nanostring
Sample43	PB	Diagnosis	F	65	AML	inv(16)(p13.1q22)	inv(16)	nanostring
Sample50	PB	Diagnosis	F	55	AML	46,XX,t(16;16)(p13.1;q22)[12]/47,sl,+22[7]/46,XX[1]	inv(16)	nanostring
Sample20	PB	Diagnosis	M	39.1	AML	46,XY,t(8;21)(q22;q22)[20]	t(8,21)	nanostring
Sample16	PB	Diagnosis	M	39.9	AML	46,XX[20].nuc ish(ETO,AML1)x2[197], t(8;21)	t(8,21)	nanostring
Sample04	PB	Diagnosis	M	40.4	AML	46,XY,t(8;21)(q22;q22)[3]/45,sl,-Y[3]/45,sdl1,del(9)(q13q22)[2]/46,XY[1]	t(8,21)	nanostring
Sample26	PB	Diagnosis	M	53	AML	45,X,-Y,t(8;21)(q22;q22)[9]/45,sl,del(7)(p13p15)[11]	t(8,21)	nanostring
Sample33	PB	Diagnosis	F	54	AML	46,XX,t(8;21)(q22;q22)[20]	t(8,21)	nanostring
Sample30	PB	Diagnosis	F	60	AML	46,XX,t(8;21)(q22;q22)	t(8,21)	nanostring
Sample24	PB	Diagnosis	M	67	AML	45,X,-Y,t(8;21)(q22;q22)[20]	t(8,21)	nanostring
Sample03	PB	Diagnosis	M	48	AML	46,X,-Y,+6,t(8;21)(q22;q22),del(9)(q13q22)[19]/46,XY[1]	t(8,21)	nanostring
Sample31	PB	Diagnosis	F	34	AML	46,XX,t(8;12)(q24.3;q24.1),t(8;21)(q22;q22)[19]/46,XX[1]	t(8,21)	nanostring
Sample05	PB	Diagnosis	M	21.1	AML	45,X,-Y,t(8;21)(q22;q22)[17]/46,XY[3] AND 8;21	t(8,21)	nanostring
Sample36	PB	Diagnosis	M	27	AML	46,XY,t(8;21)(q22;q22)[20]	t(8,21)	nanostring
Sample21	PB	Diagnosis	F	34	AML	45,X,-X,t(8;21)(q22;q22)[8]/46,XX[2]	t(8,21)	nanostring
Sample23	PB	Diagnosis	M	46	AML	45,X,-Y,t(8;21)(q22;q22)[18]/46,XY[2]	t(8,21)	nanostring
Sample18	PB	Diagnosis	F	52	AML	t(8;21) (q22;q22).	t(8,21)	nanostring
Sample25	PB	Diagnosis	M	62	AML	45,X,-Y,t(8;21)(q22;q22)[8]	t(8,21)	nanostring
Sample32	PB	Diagnosis	F	25	AML	46,XX,t(8;21)(q22;q22)[15]/46,XX[5]	t(8,21)	nanostring
Sample06	PB	Diagnosis	F	34.7	AML	46,XX,t(8;21)(q22;q22)[4]/45,X,-X,t(8;21)(q22;q22)[10]/46,XX[6]	t(8,21)	nanostring
Sample02	PB	Diagnosis	M	47.1	AML	45,X,-Y,t(8;21)(q22;q22)[18]/46,XY[2]	t(8,21)	nanostring
Sample01	PB	Diagnosis	F	49.2	AML	46,XX,t(8;21)(q22;q22)[20]	t(8,21)	nanostring
Sample22	PB	Diagnosis	M	29	AML	45,X,-Y,t(8;21)(q22;q22)[10]	t(8,21)	nanostring
Sample17	PB	Diagnosis	F	34.8	AML	46,XX,t(8;21)(q22;q22)[19]/46,XX[1]	t(8,21)	nanostring
